# Multimodal profiling of human sensory neurons links electrical properties to transcriptional identity

**DOI:** 10.1101/2025.03.25.645367

**Authors:** Jiwon Yi, Lite Yang, Allie J. Widman, Alexa Toliver, Zachariah Bertels, John Smith Del Rosario, Adam J. Dourson, Prashant Gupta, Rakesh Kumar, Jun-Nan Li, Maria Payne, Richard A. Slivicki, Juliet M. Mwirigi, Alexander Chamessian, Kesav Kothapalli, Grace Moore, John Lemen, Bryan A. Copits, Robert W. Gereau, PRECISION Human Pain Network

**Author notes:** Corresponding authors. Address: Department of Anesthesiology, Washington University Pain Center, Washington University School of Medicine, 660 South Euclid Avenue Campus Box 8054, St. Louis, 63110, MO, United States. (B.A. Copits) and (R.W. Gereau). URL: pain.wustl.edu. These authors contributed equally to this work (Zachariah Bertels, John Smith Del Rosario, Adam J. Dourson, Prashant Gupta, Rakesh Kumar, Jun-Nan Li, Maria Payne, Richard A. Slivicki).

## Abstract

Despite major advances in pain science, the approval of novel therapeutics has been slow. A major cause for the lack of new analgesics may be fundamental biological differences between humans and model organisms used in preclinical research. Large-scale transcriptional profiling efforts on human dorsal root ganglia (hDRG) have now identified at least 22 distinct neuronal subtypes; however, a significant knowledge gap exists in ascribing functional phenotypes to these diverse neuronal populations. In this study, we use Patch-seq recordings in hDRG to link electrical properties to transcriptionally defined cell types. First, through unbiased clustering of electrophysiological properties from 228 hDRG neurons, we identify three electrophysiological subtypes (E-types). Next, we show that E-types can be mapped onto specific transcriptional classes (T-types) of hDRG neurons. We find that donor’s pain history is associated with E-type-specific differences in electrical properties, some of which may be associated with higher expression of voltage-gated sodium channels, NaV1.7 and NaV1.8. These results highlight the importance of using multimodal profiling to better understand human sensory neuron biology and may help reveal novel therapeutic targets driving chronic pain.

**Teaser:** Mapping electrical properties to transcriptional profiles of human sensory neurons offers new insights into pain neurobiology
