## Supplementary Table S1 for "Multimodal profiling of human sensory neurons links electrical properties to transcriptional identity"

### Sheet: Face sheet
Facesheet
Differential expression analysis was performed using the DESeq2 wrapper function in Seurat. Differential expression analysis was done by comparing Patch-seq samples from one E-type to all other T-types
DE analysis was underpowerd due to small sample size (n=56), and thus genes with average expression > 0.2 and FDR < 0.1 were reported.

### Sheet: DE genes
gene	E-types	avg_log2FC	FDR	pct.1	pct.2	avg.exp
ENOX1	3	-4.62169	1.80929e-06	0.533	0.654	0.608865
PTMS	3	2.30872	0.00065324	0.967	0.846	0.340643
LYRM7	3	3.59362	0.00212845	0.633	0.654	0.435841
ADM	3	-3.40524	0.00256067	0.5	0.615	0.226881
NIPSNAP1	3	3.14158	0.00551539	0.8	0.692	0.890296
PLIN2	3	4.1112	0.00643743	0.567	0.423	0.543048
MYL12A	3	2.89265	0.00655905	0.933	0.769	2.31966
MEG8	3	3.01997	0.00802519	0.9	0.769	1.81891
BCKDK	3	2.99805	0.0103844	0.833	0.808	0.807329
LONP1	3	2.58195	0.0152144	0.967	0.808	0.609645
C2CD2L	3	2.26811	0.0335831	0.733	0.731	0.211029
TMEM131	3	-3.23127	0.0551216	0.867	0.923	2.08593
CKB	3	2.30182	0.0587701	0.933	0.962	1.63527
TUBB6	3	3.08768	0.0671585	0.767	0.731	1.77156
SPRYD4	3	2.64271	0.0674233	0.8	0.615	0.550534
ZYX	3	2.33646	0.0744944	0.833	0.538	0.579486
HACD1	2	4.88074	0.00496099	0.824	0.538	0.848385
ADM	2	3.86702	0.00626156	0.588	0.538	0.226881
CIRBP	2	-2.73349	0.0123151	1	0.949	2.30989
MLF2	1	-3.96733	5.68082e-09	0.444	0.936	2.3111
TAC1	1	-7.78697	2.53509e-08	0.667	0.723	26.1971
QDPR	1	-5.29693	4.89632e-08	0.444	0.915	5.89356
GSTP1	1	-4.73375	1.65969e-05	0.444	0.851	4.16666
TBPL1	1	-3.5409	2.15061e-05	0.111	0.617	0.669695
ARL3	1	-3.57478	3.17088e-05	0.333	0.766	1.1499
PSMA3	1	-4.30704	4.11785e-05	0.556	0.809	1.84505
MYL12A	1	-3.84592	0.000105578	0.778	0.872	2.31966
HIGD1A	1	-5.16589	0.000143867	0.222	0.766	5.12128
ATF4	1	-3.71316	0.0001952	0.667	0.872	2.67743
CALCA	1	-4.69739	0.000249455	0.778	0.872	24.01
PDE11A	1	3.95356	0.000291193	1	0.936	0.268106
MDH1	1	-4.70044	0.000457928	0.889	0.872	4.59111
RFK	1	-4.06279	0.000785802	0.333	0.681	1.27958
COPS7A	1	-4.00136	0.000881033	0.667	0.83	2.97544
DYNC1I1	1	-4.34337	0.00119501	0.667	0.787	2.26814
PMP22	1	-3.77054	0.00276063	0.778	0.979	4.09418
CSE1L	1	-3.6155	0.00386983	0.556	0.745	1.18081
SUCLA2	1	-3.45527	0.0040225	0.778	0.872	1.28152
USP11	1	-3.7067	0.00439071	0.778	0.787	1.89832
JAK1	1	-3.12865	0.00462812	0.778	0.936	1.54564
CD46	1	-3.21839	0.00466344	0.444	0.809	0.787099
NDUFS1	1	-3.21387	0.00468939	0.667	0.83	0.920826
FDFT1	1	-3.8815	0.00481529	0.889	0.936	2.75976
PSMD12	1	-3.74561	0.0054289	0.778	0.915	3.47892
SRSF9	1	-2.91824	0.00544053	0.444	0.723	1.00553
NTRK1	1	-3.99145	0.00700465	1	0.872	2.8273
AZIN1	1	-3.54536	0.00702826	0.667	0.809	1.13767
KIAA0895L	1	3.90591	0.00896803	1	0.851	0.277277
SGCB	1	-2.83586	0.0104379	0.111	0.489	0.50872
SNU13	1	-3.14967	0.0112837	0.444	0.894	3.07627
HNRNPH2	1	-2.91799	0.014016	0.111	0.468	0.723951
ATP6V1H	1	-3.37305	0.0140425	0.556	0.809	1.01586
MRPL21	1	-2.69447	0.0163882	0.667	0.766	0.654985
SCPEP1	1	-2.20729	0.0176179	0	0.66	0.645186
CIAO1	1	-2.34654	0.0191788	0.333	0.745	1.70277
GPBP1	1	-2.10667	0.021967	0	0.638	0.388769
ADCYAP1	1	-4.46802	0.0247533	0.667	0.787	2.76795
PTPN11	1	-1.68367	0.0251212	0.444	0.872	0.483079
CHMP5	1	-3.87672	0.0271777	0.444	0.617	1.62297
WARS1	1	-4.32754	0.0291537	0.889	0.872	2.77921
FAM210A	1	-2.40782	0.029807	0.222	0.596	0.232967
MRPL22	1	-2.58813	0.0304024	0.333	0.766	0.680819
TUSC3	1	-2.96925	0.0308071	0.444	0.787	1.46039
RUFY2	1	-3.01762	0.0322712	0.444	0.851	0.965711
MTIF3	1	-2.55944	0.034682	0.222	0.553	0.34799
C9orf78	1	-2.94277	0.0399091	0.778	0.936	1.4847
SMIM26	1	-1.79621	0.0420171	0	0.596	0.250873
SFXN1	1	-2.11964	0.0457224	0.444	0.809	0.550387
ORMDL1	1	-2.97916	0.048155	0.333	0.574	0.879913
PPT1	1	-2.88499	0.0496528	0.444	0.681	0.764847
CBWD5	1	-1.76272	0.0515089	0.444	0.894	0.261987
GNAI3	1	-3.14358	0.05239	0.333	0.809	1.00313
CAPN5	1	-3.14492	0.0536029	0.778	0.809	1.14448
PCM1	1	-2.91611	0.0559546	0.889	0.83	0.604701
HP1BP3	1	-2.8663	0.0598119	0.667	0.83	0.609105
MRPL57	1	-2.56872	0.0633158	0.222	0.66	0.47403
NCDN	1	-2.8275	0.0667802	0.778	0.894	1.18903
NAE1	1	-3.41996	0.0699089	0.778	0.766	1.94839
MRPL27	1	-2.38699	0.0747851	0.444	0.702	0.807562
APTX	1	-2.11765	0.0755265	0.667	0.979	0.793164
RALY	1	-3.25028	0.0812876	0.778	0.787	1.42891
RPL13	1	-2.8336	0.0897218	1	0.915	3.19722
RAB21	1	-1.81053	0.0901647	0.556	0.787	0.360268
EIF4E2	1	-2.22888	0.0985205	0.889	0.915	0.481401
