## Supplementary Table S3 for "Multimodal profiling of human sensory neurons links electrical properties to transcriptional identity"

### Sheet: Table S1. detailed donor inform
Age	Sex	Race	BMI	COD	Pain history	Pain Description
53	M	White	30.26	Anoxia	No Pain Hx
51	F	White	33.49	Anoxia	No Pain Hx
12	M	White	20	Anoxia	No Pain Hx
45	M	White	28.8	Anoxia	No Pain Hx
23	M	White	14.27	Head trauma	No Pain Hx
23	F	White	35.41	Head trauma	No Pain Hx
17	M	Black	22.61	Anoxia	No Pain Hx
50	F	White	25.42	Anoxia	No Pain Hx
56	F	Black	24.99	Stroke	No Pain Hx
31	M	White	21.57	Anoxia	No Pain Hx
31	M	White	31.63	Anoxia	No Pain Hx
32	M	White	28.83	Anoxia	No Pain Hx
33	M	White	33.98	Stroke	No Pain Hx
38	F	black	28.31	Stroke	No Pain Hx
43	F	white	19.84	Stroke	No Pain Hx
58	M	black	19.68	Stroke	No Pain Hx
53	F	white	33.02	Stroke	No Pain Hx
61	M	White	20.75	Cerebrovascular / stroke	No Pain Hx
34	M	White	18.73	Head trauma	No Pain Hx
33	F	White	30.15	Anoxia	No Pain Hx
19	F	other	43.18	Anoxia	No Pain Hx
23	M	White	26.61	Anoxia	No Pain Hx
59	F	Black	29.86	Stroke	No Pain Hx
75	F	White	39.83	Anoxia	No Pain Hx
57	M	Black	30.84	Other - brain death	No Pain Hx
59	F	White	38.81	Anoxia	No Pain Hx
44	F	White	25.39	Stroke	No Pain Hx
45	F	White	35.55	Anoxia	No Pain Hx
67	M	Black	19.08	Head trauma	No Pain Hx
49	M	White	36.65	Stroke	No Pain Hx
36	M	Black	26.18	Anoxia	No Pain Hx
58	M	White	26.24	Anoxia	No Pain Hx
67	M	Black	19.47	Stroke	No Pain Hx
18	M	White	17.71	Anoxia	No Pain Hx
23	M	White	26.35	Head trauma	Pain Hx	Constant joint pain since age 17
56	F	Black	23.1	Anoxia	Pain Hx	Leg pain and scleroderma. Regular use of prescription pain medication.
53	M	White	24.2	Stroke	Pain Hx	History of multiple back surgeries, arthritis, bulging disc, back injury. Used prescribed pain medication for >5 years.
53	M	Black	36.5	Anoxia	Pain Hx	Knee pain due to arthritis
26	M	Black	37.78	Anoxia	Pain Hx	Knee pain due to tendonitis from playing football
52	F	White	22.44	Stroke	Pain Hx	Severe pain in the groin, leading to difficulty walking. Occasional migraines and pain in back of the neck.
59	M	White	33.61	Anoxia	Pain Hx	Arthritis; history of knee surgery and prospective hip replacement surgery.
58	F	Unknown	34.11	Stroke	Pain Hx	Degenerative disk disease; nerve block injections for back pain.
59	M	White	35.6	Stroke	Pain Hx	Arthritis; prescribed pain medication
35	F	White	27.28	Head trauma (car accident)	Pain Hx	Lower back pain managed by Pain Clinic, home medication includes percocet
59	M	White	24.04	Anoxia	Pain Hx	knee pain, finger joint pain (unspecified laterality). "R hip problem" with neuropathy
58	M	White	20.13	Head trauma	Pain Hx	Bulging lumbar disc managed with steroid injections in back and acetaminophen-hydrocodone
58	F	White	21.53	Stroke	Pain Hx	Fibromyalgia, osteoarthritis, rheumatoid/psoriatic arthritis with hx of R and L knee arthroscopy. Home medications include gabapentin, oxycodone HCL
32	M	White	30.7	Head trauma	Confound (non-lumbar dermatome)	Frequent joint pain in hand and thumb from a prior injury
39	M	White	24.13	Head trauma	Confound (non-lumbar dermatome)	Regular and severe headaches managed with OTC NSAIDs and acetaminophen. Possible pediatric rheumatoid disease.
53	M	White	39.58	Stroke	Confound (uncertain pain history)	"Chronic inflammation” of the back managed with OTC ibuprofen
42	M	White	29.9	Head trauma	Confound (uncertain pain history)	Gunshot wound to the leg that led to difficulty walking at times.
60	M	White	32.39	Anoxia	Confound (uncertain pain history)	Prior history of disc replacement, possibly cervical. Reason for disc replacement was not provided.
49	F	White	19.25	Anoxia	Confound (uncertain pain history)	IV vicodin, heroin use history; recurrent kidney stones
48	M	White	38.16	Head trauma	Confound (uncertain pain history)	Hx diabetes with right below-knee amputation; home med list includes gabapentin and hydrocodone-acetaminophen but no explicit neuropathy or pain mentioned
61	M	white	26.57	Stroke	Confound (uncertain pain history)	Home med list includes oxycodone. History of diabetes and upper limb ischemia, but no neuropathy or pain mentioned
69	F	White	35.77	Stroke	Confound (uncertain pain history)	Neuropathy of feet with gabapentin home medication
