## Supplementary Table S4 for "Multimodal profiling of human sensory neurons links electrical properties to transcriptional identity"

### Sheet: Face sheet
Facesheet
Differential expression analysis was performed using the DESeq2 wrapper function in Seurat. Differential expression analysis was done by comparing Patch-seq samples from one T-type to all other Patch-seq samples
DE analysis was underpowerd due to small sample size (n=126 Patch-seq samples that are assigned to neuronal clusters, samples with glial contamination were excluded), and thus genes with average expression > 0.2 and FDR < 0.1 were reported.

### Sheet: DE genes
gene	T-types	avg_log2FC	FDR	pct.1	pct.2	avg.exp
SCN3B	A-LTMR	-2.32331	4.75664e-13	0.604	0.692	0.286364
SCN11A	A-LTMR	-2.71492	4.06253e-10	0.75	0.744	0.664091
KCNS3	A-LTMR	4.43349	9.02604e-09	0.667	0.538	0.79531
DGKH	A-LTMR	-3.14475	1.38309e-08	0.896	0.923	3.00597
TRDMT1	A-LTMR	3.2076	8.66599e-08	0.854	0.679	0.504829
EEF1A2	A-LTMR	4.22547	1.35636e-07	0.958	0.987	23.134
DENND6B	A-LTMR	-0.851048	3.38727e-07	0.854	0.846	0.226214
MLLT3	A-LTMR	2.74976	1.50716e-06	0.917	0.833	0.313571
SLC35C2	A-LTMR	-2.56084	2.36477e-06	0.917	0.885	1.84564
HDAC11	A-LTMR	-2.0164	5.4803e-06	0.792	0.692	0.821609
PLK1	A-LTMR	3.0841	9.06028e-06	0.708	0.667	0.283884
LSS	A-LTMR	-1.60081	9.93538e-06	0.75	0.821	0.370097
ARNTL2	A-LTMR	-3.08148	1.43099e-05	0.625	0.436	0.360271
SCGN	A-LTMR	-3.38466	1.7916e-05	0.479	0.423	0.695784
SMC1A	A-LTMR	2.64435	1.94334e-05	0.854	0.808	0.342948
MON1A	A-LTMR	2.32499	4.2326e-05	0.938	0.885	0.333205
LMTK3	A-LTMR	2.81105	4.68069e-05	0.917	0.821	0.267047
FTX	A-LTMR	-2.12545	4.97482e-05	0.896	0.756	0.763266
EIF5A2	A-LTMR	-2.40307	5.17927e-05	0.604	0.628	0.473669
NLGN1	A-LTMR	3.72955	5.62134e-05	0.833	0.718	0.343722
NRXN3	A-LTMR	2.56737	5.75446e-05	0.896	0.936	0.707084
LUC7L3	A-LTMR	-3.02524	6.36716e-05	0.729	0.769	0.966629
RSPRY1	A-LTMR	2.5356	7.03962e-05	0.896	0.615	0.316578
CLPP	A-LTMR	2.49141	9.31444e-05	0.875	0.679	0.583163
DNAJC18	A-LTMR	-2.25817	0.000197147	0.812	0.603	0.504363
NPDC1	A-LTMR	-1.09868	0.000276561	0.875	0.885	0.463629
TLE5	A-LTMR	-1.02099	0.000314064	0.958	0.872	0.356718
TRIM8	A-LTMR	1.83182	0.000406897	0.854	0.872	0.200497
FAT3	A-LTMR	2.93197	0.000427534	0.812	0.744	0.290139
DOCK4	A-LTMR	2.67893	0.000467439	0.833	0.628	0.201023
TPGS2	A-LTMR	-1.72776	0.000673298	0.917	0.974	3.45206
TENM1	A-LTMR	-1.57419	0.000674307	0.771	0.731	0.212078
HSD17B7	A-LTMR	-2.88627	0.000733448	0.583	0.487	0.3649
SERPINF1	A-LTMR	-3.84365	0.000744027	0.646	0.603	0.857034
TCEAL4	A-LTMR	-1.04519	0.000792761	0.979	1	1.52028
ZNF385D	A-LTMR	3.28282	0.00198529	0.812	0.769	0.516943
NAA50	A-LTMR	1.93426	0.00366497	0.979	0.795	0.881368
MYO1F	A-LTMR	2.63419	0.00492402	0.875	0.795	0.213101
TRAPPC6A	A-LTMR	-1.37204	0.00587245	0.604	0.667	0.269911
TAF6	A-LTMR	3.06036	0.00597272	0.688	0.564	0.232793
PHACTR1	A-LTMR	1.97988	0.00695101	0.938	0.808	0.221368
MOAP1	A-LTMR	-1.88998	0.00732589	0.792	0.692	2.84118
EXOSC8	A-LTMR	2.78348	0.00765548	0.5	0.462	0.249541
ANTKMT	A-LTMR	-0.621862	0.00781073	0.833	0.744	0.264224
KCTD8	A-LTMR	-2.33549	0.00812205	0.688	0.769	0.973031
SLC44A2	A-LTMR	-2.49423	0.00858815	0.833	0.923	0.961705
GDAP1	A-LTMR	-1.06542	0.00860659	0.917	0.808	1.52558
AC005165.2	A-LTMR	4.07182	0.00901181	0.646	0.436	0.853063
TRIM37	A-LTMR	-1.31641	0.00973738	0.667	0.705	0.550321
PRKAR2B	A-LTMR	-2.42962	0.0123801	0.792	0.731	1.66855
TNXB	A-LTMR	2.77438	0.0143319	0.875	0.872	0.289962
ULK3	A-LTMR	-2.06037	0.0164949	0.729	0.769	0.56455
TRIM25	A-LTMR	3.27908	0.0198304	0.646	0.59	0.226128
FBXL15	A-LTMR	-1.15487	0.0211344	0.792	0.667	0.243163
GINS2	A-LTMR	2.18012	0.0216515	0.771	0.667	0.308529
TCF3	A-LTMR	-1.98765	0.0235446	0.958	0.923	5.92146
CYFIP1	A-LTMR	2.16423	0.0238212	0.958	0.923	0.287232
MAP3K13	A-LTMR	-1.11794	0.0247284	0.875	0.821	0.504811
C9orf64	A-LTMR	2.25255	0.0253273	0.729	0.577	0.247072
PLEKHB2	A-LTMR	-1.47733	0.0285267	0.792	0.859	3.35584
SORCS2	A-LTMR	4.00043	0.0294894	0.708	0.808	0.547135
SYTL2	A-LTMR	-0.89541	0.0308127	0.833	0.833	2.4617
CLCC1	A-LTMR	1.72828	0.0320302	0.708	0.679	0.33934
FAM102B	A-LTMR	-1.3304	0.0334701	0.729	0.667	0.544326
FAM83H	A-LTMR	2.08738	0.0338595	0.938	0.923	0.279946
TIGD5	A-LTMR	2.85203	0.035945	0.812	0.756	0.20169
AKAP6	A-LTMR	-1.11891	0.0387191	0.896	0.872	0.997536
NTAQ1	A-LTMR	-1.64902	0.0392561	0.646	0.628	0.320767
BRPF1	A-LTMR	2.64589	0.0426596	0.75	0.769	0.224521
RHOV	A-LTMR	-2.19938	0.0507014	0.792	0.718	1.08192
ADGRG1	A-LTMR	1.61942	0.0518256	0.958	0.782	0.240058
ACOX1	A-LTMR	-1.49137	0.0532903	0.833	0.782	0.396112
RPS6KA6	A-LTMR	-1.6374	0.0625861	0.688	0.705	0.624036
RNF187	A-LTMR	-1.45927	0.0665546	0.833	0.859	1.88368
EPB41L1	A-LTMR	-1.45716	0.0672075	0.833	0.872	0.610545
GNPDA1	A-LTMR	-1.79124	0.0688813	0.979	0.962	9.71504
EIF4A2	A-LTMR	-1.16703	0.0690647	0.812	0.859	4.67533
GPX3	A-LTMR	2.49457	0.0711812	0.688	0.526	0.437388
TMEM233	A-LTMR	-1.66214	0.0728638	0.792	0.91	6.93996
LDLR	A-LTMR	-1.73737	0.079126	0.812	0.821	0.400976
UCP2	A-LTMR	-1.30971	0.079517	0.729	0.744	1.3905
SYP	A-LTMR	-1.04749	0.0841972	0.854	0.859	0.592556
TMEM176A	A-LTMR	-1.12576	0.0866205	0.667	0.808	2.1699
ACD	A-LTMR	-0.722664	0.0886633	0.812	0.872	0.342367
ACTN1	C-non-pepetidergic	-3.02924	6.16636e-05	0.812	0.864	1.32563
IPO13	C-non-pepetidergic	-2.20244	0.000151098	0.688	0.809	0.510498
DACH2	C-non-pepetidergic	6.13486	0.000445574	0.5	0.464	0.332198
LMNA	C-non-pepetidergic	-2.22058	0.00195873	1	0.918	1.47098
ATP6V0D1	C-non-pepetidergic	-2.11981	0.00617246	1	0.955	3.2092
SLC25A1	C-non-pepetidergic	-3.28424	0.00673825	0.625	0.755	1.97384
ZNF655	C-non-pepetidergic	-2.99995	0.00693472	0.688	0.8	1.22072
CSGALNACT2	C-non-pepetidergic	-2.7708	0.00693764	0.625	0.691	0.587585
GNL1	C-non-pepetidergic	-2.70693	0.0108268	0.875	0.873	1.14432
STXBP1	C-non-pepetidergic	-2.42888	0.0132343	0.812	0.936	2.76746
HPS1	C-non-pepetidergic	-1.82578	0.0137409	0.5	0.745	0.451562
PFKFB3	C-non-pepetidergic	-1.61535	0.0138189	0.812	0.809	0.557427
MGAT1	C-non-pepetidergic	-1.91116	0.0139247	1	0.891	0.574389
PFKL	C-non-pepetidergic	-1.74932	0.0339555	0.75	0.909	0.554243
BDNF	C-non-pepetidergic	-2.21343	0.036306	0.812	0.809	0.413503
AC000065.1	C-non-pepetidergic	5.68737	0.0421335	0.75	0.545	0.667306
PPIE	C-non-pepetidergic	-1.94081	0.0431234	0.938	0.873	0.977277
CDKN1A	C-non-pepetidergic	-2.65198	0.0462956	0.75	0.745	1.85189
NSFL1C	C-non-pepetidergic	-2.2106	0.0498292	0.75	0.845	1.71239
TSC22D2	C-non-pepetidergic	-2.02749	0.0510315	0.812	0.791	0.51779
HDAC11	C-non-pepetidergic	-2.45293	0.0651251	0.75	0.727	0.821609
SCN9A	C-non-pepetidergic	-2.56773	0.0699779	0.812	0.864	1.64302
VSNL1	C-non-pepetidergic	-3.24649	0.0769579	0.5	0.491	0.716364
SAMD14	A-pepetidergic	1.03635	1.76214e-11	0.896	0.833	0.250314
DENND6B	A-pepetidergic	0.955673	5.52825e-11	0.833	0.859	0.226214
GPX3	A-pepetidergic	-4.06511	1.20655e-10	0.458	0.667	0.437388
LNPEP	A-pepetidergic	-3.31783	8.94286e-10	0.583	0.821	0.475023
HDAC11	A-pepetidergic	2.87946	1.47847e-09	0.688	0.756	0.821609
TRIP11	A-pepetidergic	-2.68281	1.14286e-08	0.625	0.833	0.307333
TCEAL4	A-pepetidergic	1.23354	1.30205e-08	1	0.987	1.52028
KCTD8	A-pepetidergic	3.03546	6.6656e-08	0.75	0.731	0.973031
SLC35C2	A-pepetidergic	2.54606	7.98113e-08	0.896	0.897	1.84564
RAB2B	A-pepetidergic	2.42228	5.39965e-07	0.688	0.769	0.621773
SHKBP1	A-pepetidergic	2.06509	6.62924e-07	0.792	0.846	0.32761
DMTN	A-pepetidergic	1.63325	8.13377e-07	0.917	0.872	0.537987
HOMER1	A-pepetidergic	-3.815	8.4141e-07	0.562	0.808	0.747605
LPCAT4	A-pepetidergic	2.31743	8.70503e-07	0.708	0.692	0.388631
LSS	A-pepetidergic	1.18643	1.13861e-06	0.833	0.769	0.370097
HIVEP3	A-pepetidergic	-3.41091	1.47813e-06	0.792	0.833	0.860584
SYP	A-pepetidergic	1.69678	1.48573e-06	0.896	0.833	0.592556
MAP3K1	A-pepetidergic	-3.75673	1.50022e-06	0.667	0.731	0.432739
SF3A1	A-pepetidergic	-2.3461	3.34244e-06	0.688	0.859	0.235372
CADM3	A-pepetidergic	3.85303	6.35955e-06	0.583	0.538	0.533384
NSG1	A-pepetidergic	-2.8535	6.94729e-06	0.688	0.756	0.825523
THUMPD3	A-pepetidergic	2.26894	1.18331e-05	0.833	0.769	0.796531
DNAJA4	A-pepetidergic	0.651255	2.37247e-05	0.979	0.91	1.25278
SLC49A3	A-pepetidergic	2.7114	2.63776e-05	0.812	0.769	0.459176
TRAPPC6A	A-pepetidergic	1.91624	4.26649e-05	0.625	0.654	0.269911
ACD	A-pepetidergic	1.3159	6.68366e-05	0.875	0.833	0.342367
TRIM56	A-pepetidergic	-1.88426	6.80244e-05	0.812	0.923	0.250453
CALM3	A-pepetidergic	1.32384	0.000120356	1	0.949	4.92219
TSC22D3	A-pepetidergic	1.71306	0.000188796	0.812	0.859	1.76176
PIBF1	A-pepetidergic	-2.94776	0.000238729	0.292	0.513	0.44247
CPEB1	A-pepetidergic	2.16047	0.000346019	0.812	0.833	0.735424
NIPA1	A-pepetidergic	0.713898	0.000432787	0.875	0.936	1.04566
NTAQ1	A-pepetidergic	1.24811	0.000446255	0.604	0.654	0.320767
RELN	A-pepetidergic	-2.53296	0.000497108	0.708	0.821	0.291826
PLIN2	A-pepetidergic	-3.008	0.000498873	0.375	0.603	0.543048
ALDH3A2	A-pepetidergic	1.43035	0.000542241	0.771	0.897	0.51081
SMC1A	A-pepetidergic	-2.44203	0.000545591	0.792	0.846	0.342948
SPHK1	A-pepetidergic	-1.81229	0.00090386	0.708	0.859	1.4306
VAMP2	A-pepetidergic	0.677041	0.000935717	0.917	0.897	1.82492
DDHD2	A-pepetidergic	1.94768	0.000967618	0.792	0.795	1.11394
FBXO2	A-pepetidergic	1.11308	0.00106736	0.896	0.91	4.47137
MCM7	A-pepetidergic	-1.72971	0.00123821	0.625	0.833	0.236707
CCSER2	A-pepetidergic	0.644951	0.00168435	0.979	0.987	7.41974
MLLT3	A-pepetidergic	-2.75503	0.00202715	0.812	0.897	0.313571
ALDH2	A-pepetidergic	1.63167	0.00207352	0.729	0.885	1.19005
VAT1L	A-pepetidergic	2.11796	0.00226639	0.812	0.795	5.44917
PAIP2	A-pepetidergic	1.47119	0.00248028	0.729	0.808	1.89952
ZNF385D	A-pepetidergic	-3.2483	0.00260757	0.75	0.808	0.516943
DDA1	A-pepetidergic	1.1396	0.00356527	0.812	0.782	0.292639
C2CD2L	A-pepetidergic	1.13769	0.00365966	0.667	0.782	0.211029
SACS	A-pepetidergic	-1.86341	0.00376266	0.771	0.808	0.237536
MOB1A	A-pepetidergic	-1.61996	0.00389572	0.521	0.731	0.384364
PPP1R9A	A-pepetidergic	-2.58169	0.00395978	0.583	0.808	0.204195
TRDMT1	A-pepetidergic	-2.54997	0.00410855	0.646	0.808	0.504829
INTS12	A-pepetidergic	-2.48579	0.00414113	0.229	0.615	0.245763
UTP15	A-pepetidergic	-3.0567	0.0053646	0.438	0.705	0.221622
BPNT2	A-pepetidergic	-1.99062	0.00549417	0.438	0.782	0.324371
SLC34A2	A-pepetidergic	2.29529	0.00559074	0.792	0.769	0.324567
HOXB7	A-pepetidergic	1.3785	0.00575404	0.854	0.833	1.65103
LGR6	A-pepetidergic	2.28781	0.00597688	0.938	0.897	4.02905
RABL3	A-pepetidergic	-2.3809	0.00617235	0.438	0.628	0.275848
TBC1D16	A-pepetidergic	1.46772	0.00673979	0.958	0.923	0.604339
MXRA7	A-pepetidergic	1.08867	0.00769047	0.958	0.974	3.02848
SUCLG1	A-pepetidergic	3.67372	0.00843002	0.667	0.667	9.06509
TRIM37	A-pepetidergic	1.17008	0.0091949	0.604	0.744	0.550321
GAN	A-pepetidergic	-2.28756	0.00935789	0.917	0.885	0.393251
ISCU	A-pepetidergic	1.17995	0.00992191	0.771	0.859	3.76289
AATF	A-pepetidergic	-2.50984	0.0112401	0.604	0.782	0.65936
HAUS2	A-pepetidergic	1.20096	0.0113903	0.417	0.526	0.223011
FIGNL2-DT	A-pepetidergic	2.34289	0.0130775	0.708	0.641	0.387374
EIF4A2	A-pepetidergic	1.03965	0.0144767	0.812	0.859	4.67533
GNPTG	A-pepetidergic	1.21621	0.0152098	0.771	0.756	0.713821
DUSP22	A-pepetidergic	1.25569	0.0154108	0.708	0.731	0.379682
S100A13	A-pepetidergic	0.992077	0.0155866	0.812	0.859	1.07532
SGTB	A-pepetidergic	-2.59523	0.0157195	0.5	0.718	0.471737
SDSL	A-pepetidergic	1.62113	0.0169684	0.438	0.641	0.489501
REEP2	A-pepetidergic	1.00332	0.017363	0.792	0.782	0.615723
ITFG1	A-pepetidergic	1.3234	0.0174985	0.729	0.808	1.36378
TMEM38A	A-pepetidergic	1.54367	0.018047	0.604	0.821	0.841046
SKP1	A-pepetidergic	1.10442	0.0190778	0.979	0.962	11.5029
C3orf14	A-pepetidergic	2.10624	0.019829	0.708	0.795	2.27155
ASMTL	A-pepetidergic	1.53086	0.0204585	0.708	0.731	0.373004
STAC	A-pepetidergic	2.02743	0.0212131	0.583	0.769	3.57435
SNAP25	A-pepetidergic	1.34409	0.0212999	0.875	0.846	7.40613
MFSD10	A-pepetidergic	0.913675	0.0219194	0.792	0.859	0.442399
CD81	A-pepetidergic	1.71756	0.0233022	0.958	0.923	1.14473
RBFOX2	A-pepetidergic	0.809185	0.0237047	0.812	0.923	1.11381
HEBP2	A-pepetidergic	0.865279	0.0260894	0.875	0.897	3.80558
RND2	A-pepetidergic	1.23623	0.0264142	0.646	0.679	0.414149
GABARAPL2	A-pepetidergic	1.10198	0.0273675	0.917	0.949	9.84979
PGP	A-pepetidergic	1.46608	0.0305155	0.854	0.885	0.473591
UCHL1	A-pepetidergic	0.531876	0.0315568	1	1	50.5099
DDRGK1	A-pepetidergic	2.17742	0.036814	0.417	0.641	0.550441
YWHAH	A-pepetidergic	0.67963	0.0378039	0.958	0.987	24.4419
UBB	A-pepetidergic	0.759848	0.0378898	0.938	0.949	6.38383
NAA50	A-pepetidergic	-2.13051	0.0402042	0.729	0.949	0.881368
RAB22A	A-pepetidergic	1.6024	0.0414522	0.75	0.846	1.07973
SLC39A3	A-pepetidergic	-2.21899	0.0417443	0.667	0.846	0.294265
GNPDA2	A-pepetidergic	1.04998	0.0440582	0.771	0.821	0.686389
NDUFV1	A-pepetidergic	1.29823	0.0451475	0.896	0.923	2.01477
PIN1	A-pepetidergic	1.41089	0.0475621	0.875	0.821	2.37677
STMN1	A-pepetidergic	0.823395	0.0488256	0.938	0.936	13.6149
CIRBP	A-pepetidergic	0.992469	0.0492643	0.938	0.936	2.30989
SNRPN	A-pepetidergic	1.80466	0.0505376	0.792	0.744	0.886301
TPD52L2	A-pepetidergic	1.93344	0.0508823	0.75	0.782	1.92937
CALM1	A-pepetidergic	0.858457	0.0533494	0.979	0.987	13.185
ENPP5	A-pepetidergic	-2.42869	0.0562967	0.333	0.551	0.534656
MAP4	A-pepetidergic	0.998541	0.0579172	0.958	0.987	3.48068
DSC1	A-pepetidergic	2.73534	0.0635796	0.75	0.615	0.822043
SERTAD1	A-pepetidergic	-1.63562	0.0691763	0.5	0.615	0.351714
TMEM219	A-pepetidergic	1.11197	0.0728848	0.562	0.731	1.35355
CYB5R3	A-pepetidergic	1.15384	0.0804294	0.875	0.936	3.14604
LMTK3	A-pepetidergic	-2.37675	0.0808658	0.812	0.885	0.267047
SPECC1	A-pepetidergic	-2.42285	0.0809615	0.792	0.859	0.272636
CALM2	A-pepetidergic	0.776735	0.082541	1	1	34.1021
ASB3	A-pepetidergic	-1.78061	0.082586	0.583	0.756	0.287753
AL356234.1	A-pepetidergic	3.24178	0.0903807	0.646	0.654	1.04335
ROCK1	A-pepetidergic	-2.9799	0.0966901	0.562	0.744	0.487888
UVSSA	C-pepetidergic	-5.17751	2.04201e-14	0.714	0.946	2.94074
AOC1	C-pepetidergic	-1.82189	4.37177e-14	0.286	0.857	0.221733
XIRP1	C-pepetidergic	-3.38102	8.24759e-13	0.357	0.875	0.70602
ITGBL1	C-pepetidergic	-4.41358	1.89601e-12	0.286	0.723	1.42494
AC019117.1	C-pepetidergic	-2.21961	7.01158e-11	0.214	0.732	0.293497
SLC12A7	C-pepetidergic	-5.34037	9.74827e-11	0.643	0.902	3.69944
RPE65	C-pepetidergic	-1.76122	9.57643e-10	0.071	0.67	0.207727
HASPIN	C-pepetidergic	-4.9896	1.56349e-09	0.5	0.893	2.38758
IQCM	C-pepetidergic	-3.94508	2.07667e-09	0.143	0.723	1.01547
TNFSF13B	C-pepetidergic	-2.73017	2.17831e-09	0.714	0.991	0.623647
SLC6A18	C-pepetidergic	-3.03123	2.28385e-09	0.429	0.875	0.582371
ACP7	C-pepetidergic	-2.78795	2.30706e-09	0.286	0.875	0.489651
GLRA4	C-pepetidergic	-1.98208	2.82272e-09	0.714	0.955	0.306976
DNAH17-AS1	C-pepetidergic	-1.65849	1.01406e-08	0.857	0.946	0.238327
RP1	C-pepetidergic	-2.71512	1.0294e-08	0.357	0.857	0.429553
AL512646.1	C-pepetidergic	-4.44665	5.15078e-08	1	1	18.4555
GFRA2	C-pepetidergic	-5.02337	5.38205e-08	0.571	0.955	3.97008
MAP3K19	C-pepetidergic	-2.8018	7.76035e-08	0.286	0.732	0.454302
POLE	C-pepetidergic	-1.92804	9.62299e-08	0.571	0.92	0.264572
RAB40A	C-pepetidergic	-1.9996	1.56914e-07	0.571	0.946	0.284284
SCN4A	C-pepetidergic	-1.62075	1.70055e-07	0.357	0.848	0.204244
KMT2B	C-pepetidergic	-1.74344	1.96111e-07	0.714	0.946	0.252507
IKZF3	C-pepetidergic	-1.87116	2.77086e-07	0.429	0.768	0.229892
IL31RA	C-pepetidergic	4.58214	2.89428e-07	0.857	0.562	0.235389
PITX1	C-pepetidergic	-3.15752	3.57676e-07	0.5	0.866	0.69318
RREB1	C-pepetidergic	-2.52711	3.97809e-07	0.786	0.946	0.459047
RIPOR2	C-pepetidergic	-2.26758	5.49205e-07	0.643	0.92	0.336331
NRTN	C-pepetidergic	-2.26197	1.51679e-06	0.357	0.777	0.309936
IGSF10	C-pepetidergic	-1.8208	1.64445e-06	0.643	0.884	0.232724
FAM83F	C-pepetidergic	-1.89142	2.28457e-06	0.357	0.83	0.245932
MFSD4B	C-pepetidergic	-3.22631	2.40517e-06	1	1	1.93941
SMC2-AS1	C-pepetidergic	-2.03476	3.22975e-06	0.786	0.955	0.306658
ADRB1	C-pepetidergic	-5.75556	3.45343e-06	0.714	0.911	5.45425
GDF7	C-pepetidergic	-1.80261	1.08608e-05	0.571	0.902	0.247413
NEUROD2	C-pepetidergic	-1.70142	1.27904e-05	0.571	0.92	0.231851
AC136469.2	C-pepetidergic	-2.76109	1.43597e-05	0.357	0.777	0.507998
CNOT6L	C-pepetidergic	-3.279	3.16034e-05	0.857	1	1.10562
MRPL46	C-pepetidergic	-2.59289	3.79918e-05	0.571	0.848	0.468977
SLC9A3P3	C-pepetidergic	-1.75036	4.08754e-05	0.214	0.705	0.221831
CFAP46	C-pepetidergic	-1.60781	4.11664e-05	0.571	0.866	0.228717
DNMT3A	C-pepetidergic	-2.20817	4.39273e-05	0.929	1	0.419038
EVPL	C-pepetidergic	-1.56939	4.47887e-05	0.286	0.857	0.20753
CYP4F22	C-pepetidergic	-1.72981	4.90736e-05	0.429	0.777	0.217581
NLGN1	C-pepetidergic	-2.31954	6.11753e-05	0.429	0.804	0.343722
AC104457.1	C-pepetidergic	-2.98289	6.30444e-05	0.429	0.848	0.577002
KCNJ16	C-pepetidergic	-1.60842	7.19503e-05	0.643	0.946	0.208878
SH3GL1	C-pepetidergic	-1.45302	9.90982e-05	0.643	0.83	0.207865
DNAH10	C-pepetidergic	-2.34548	0.000109378	0.786	0.92	0.440988
AC084759.3	C-pepetidergic	-4.49822	0.000111411	0.5	0.964	2.78803
WHRN	C-pepetidergic	-2.18977	0.000114444	0.643	0.884	0.352635
ELFN1	C-pepetidergic	-2.31953	0.00012163	0.5	0.821	0.345318
PTCH1	C-pepetidergic	-2.02592	0.000139102	0.643	0.839	0.31942
KCNJ6	C-pepetidergic	-1.95571	0.000147263	0.571	0.848	0.269953
UBBP1	C-pepetidergic	-3.09611	0.000171081	0.786	0.821	0.650164
NTN4	C-pepetidergic	-2.60925	0.000175342	0.071	0.545	0.388317
FBLN1	C-pepetidergic	-4.15708	0.000190014	0.5	0.911	1.54711
MYO18B	C-pepetidergic	-1.8377	0.000196435	0.571	0.857	0.264583
INSR	C-pepetidergic	-5.22603	0.000236736	0.714	0.946	6.90571
KCNC3	C-pepetidergic	-1.54924	0.000248555	0.643	0.902	0.205162
LINC02236	C-pepetidergic	-1.89665	0.000272325	0.357	0.688	0.243574
AC243960.3	C-pepetidergic	-2.01304	0.000358237	0.286	0.821	0.279897
OPRD1	C-pepetidergic	-3.21533	0.000360808	0.857	0.911	0.957566
LINC00658	C-pepetidergic	-2.5556	0.00037899	0.429	0.679	0.401413
KNG1	C-pepetidergic	-2.29799	0.00039389	0.929	1	0.463243
AL035078.1	C-pepetidergic	-2.00278	0.000405208	0.571	0.929	0.269073
HSPG2	C-pepetidergic	-1.9434	0.000426527	0.5	0.911	0.317343
CCDC88C	C-pepetidergic	-2.0397	0.000639484	0.786	0.946	0.421194
TPTE2P2	C-pepetidergic	-2.56149	0.000709227	0.5	0.946	0.589367
LINC02883	C-pepetidergic	-1.93191	0.000709429	0.214	0.554	0.243521
MYH11	C-pepetidergic	-2.24831	0.000876194	0.643	0.893	0.356239
MAB21L4	C-pepetidergic	-2.34269	0.00111671	0.5	0.75	0.350882
DOCK8	C-pepetidergic	-1.79727	0.0012061	0.5	0.741	0.226214
PHLDB2	C-pepetidergic	-3.69915	0.00125769	0.714	0.839	1.58332
GRIN2A	C-pepetidergic	-1.47899	0.00149135	0.571	0.83	0.20533
LLGL2	C-pepetidergic	-1.56454	0.00170678	0.571	0.839	0.201691
GRIN1	C-pepetidergic	-1.63521	0.00174264	0.857	0.946	0.28642
GFI1	C-pepetidergic	-1.6396	0.0018856	0.286	0.777	0.208593
KDM2B	C-pepetidergic	-1.57785	0.00191094	0.571	0.911	0.232449
CYP3A7	C-pepetidergic	-2.55037	0.00205976	0.357	0.616	0.384003
SPATA33	C-pepetidergic	-2.55549	0.00217123	0.786	0.955	0.958444
HELZ2	C-pepetidergic	-3.59498	0.0021738	0.786	0.946	1.29386
ARID3A	C-pepetidergic	-1.91231	0.00218053	0.714	0.92	0.274502
PTGFRN	C-pepetidergic	-2.21993	0.00223433	0.5	0.929	0.466471
ADGRD1	C-pepetidergic	-1.64224	0.00246847	0.643	0.902	0.246795
PCNX3	C-pepetidergic	-2.16244	0.00368735	0.857	0.946	0.46287
PRRT1	C-pepetidergic	-3.47412	0.00386948	0.714	0.839	1.60584
LAMA1	C-pepetidergic	-2.42721	0.00388143	0.571	0.893	0.431299
AMBN	C-pepetidergic	-2.45476	0.00442603	0.143	0.527	0.369859
PGGHG	C-pepetidergic	-2.05357	0.00462827	0.571	0.857	0.346636
CDH23	C-pepetidergic	-2.11905	0.00648612	0.786	0.938	0.42287
DENND1A	C-pepetidergic	-2.32831	0.00684412	0.786	0.946	0.577267
CEP250	C-pepetidergic	-2.26865	0.00690747	0.857	0.964	0.596714
MMACHC	C-pepetidergic	-2.31402	0.00749677	0.643	0.75	0.400669
HHIPL1	C-pepetidergic	-1.54443	0.0080081	0.5	0.884	0.224518
ZNF316	C-pepetidergic	-1.80057	0.00802677	0.786	0.875	0.305443
A4GALT	C-pepetidergic	-2.12986	0.00922761	0.929	0.875	0.487166
DNAH1	C-pepetidergic	-2.10015	0.00937983	0.857	0.964	0.410067
TERT	C-pepetidergic	-1.80803	0.00946638	0.286	0.848	0.288023
KCNQ1OT1	C-pepetidergic	-2.60883	0.0101167	0.857	0.982	1.31202
ABCC3	C-pepetidergic	-1.51861	0.0104281	0.643	0.866	0.202439
HELLPAR	C-pepetidergic	-3.04462	0.0107711	0.714	0.982	1.06834
TDGF1P5	C-pepetidergic	-5.86019	0.0112777	0.5	0.839	7.03466
SPATA31D5P	C-pepetidergic	-2.93061	0.0114249	0.929	0.938	0.846508
CASC15	C-pepetidergic	-1.44601	0.0116805	0.714	0.875	0.260055
LRP2	C-pepetidergic	-1.73941	0.0150762	0.5	0.839	0.241302
LYZL2	C-pepetidergic	-2.20844	0.0159995	0.286	0.545	0.295528
CROCC	C-pepetidergic	-1.9238	0.0170967	0.786	0.875	0.336979
SBNO2	C-pepetidergic	-4.30821	0.0173206	0.857	1	5.86904
LRP8	C-pepetidergic	-3.23145	0.0183053	0.929	0.955	2.76916
ACACB	C-pepetidergic	-1.99839	0.019309	0.643	0.875	0.304775
LRP5	C-pepetidergic	-2.75707	0.0203053	0.5	0.839	0.500592
MYO1F	C-pepetidergic	-1.60778	0.0218544	0.714	0.839	0.213101
DLG4	C-pepetidergic	-1.59128	0.0224946	0.929	1	0.249517
TTN	C-pepetidergic	-2.39887	0.0227623	0.857	0.991	0.986414
CCDC9B	C-pepetidergic	-1.49722	0.0233642	0.5	0.857	0.227799
SNX9	C-pepetidergic	-3.31196	0.0242306	0.929	0.946	5.0121
MUC16	C-pepetidergic	-1.56018	0.0244741	0.714	0.875	0.237855
VSNL1	C-pepetidergic	-3.21198	0.0317893	0.357	0.509	0.716364
TACC3	C-pepetidergic	-1.82216	0.0345817	0.429	0.866	0.301961
CHRNA4	C-pepetidergic	-1.95911	0.0361257	0.643	0.893	0.302195
ADRA2A	C-pepetidergic	-1.76217	0.0398274	0.571	0.83	0.263954
AC127164.1	C-pepetidergic	-2.51458	0.0432145	0.5	0.839	0.423687
CATSPERG	C-pepetidergic	-2.49526	0.0435827	0.643	0.884	0.491825
PLXNB2	C-pepetidergic	-1.35569	0.0437381	0.857	0.902	0.242469
ADPRHL1	C-pepetidergic	-1.39773	0.0455128	0.929	0.964	0.285987
SOCS7	C-pepetidergic	-1.62389	0.0457946	0.929	0.955	0.311842
PRMT8	C-pepetidergic	-1.52112	0.047177	0.429	0.786	0.208006
AC027601.5	C-pepetidergic	-1.76071	0.0479193	0.714	0.938	0.255745
MIR4432HG	C-pepetidergic	-1.96056	0.0487877	0.429	0.839	0.295265
GPR85	C-pepetidergic	-1.77453	0.0519395	0.929	0.938	0.292696
GRIK5	C-pepetidergic	-1.76925	0.0525005	0.643	0.821	0.288786
C4orf50	C-pepetidergic	-1.75821	0.0560023	0.571	0.92	0.359945
FBRSL1	C-pepetidergic	-1.34709	0.0686292	0.714	0.929	0.21349
PLCG2	C-pepetidergic	-1.31923	0.0750931	0.5	0.83	0.201274
ITPR1	C-pepetidergic	-1.82549	0.076436	0.714	0.92	0.371201
NHS	C-pepetidergic	-1.37514	0.0794087	0.714	0.786	0.215321
KRT8P22	C-pepetidergic	-2.69742	0.0818643	0.143	0.652	0.419008
ADGRG6	C-pepetidergic	-1.4114	0.0852281	0.714	0.821	0.200394
MUC5B	C-pepetidergic	-1.79642	0.0936337	0.357	0.92	0.287895
LRATD1	C-pepetidergic	-2.25508	0.0940884	0.429	0.714	0.399386
